# Highly Divergent Neuropeptide - non-coding RNA regulatory networks underpin variant host-finding behaviours in *Steinernema* species infective juveniles

**DOI:** 10.1101/2020.10.30.359141

**Authors:** Neil D. Warnock, Erwan Atcheson, Ciaran McCoy, Johnathan J. Dalzell

## Abstract

We conducted a transcriptomic and small RNA analysis of infective juveniles (IJs) from three behaviourally distinct *Steinernema* species. Substantial variation was found in the expression of shared gene orthologues, revealing gene expression signatures that correlate with behavioural states. 97% of predicted microRNAs are novel to each species. Surprisingly, our data provide evidence that isoform variation can effectively convert protein-coding neuropeptide genes into non-coding transcripts, which may represent a new family of long non-coding RNAs. These data suggest that differences in neuropeptide gene expression, isoform variation, and small RNA interactions could contribute to behavioural differences within the *Steinernema* genus.
