## Supplemental file 7 for "Highly Divergent Neuropeptide - non-coding RNA regulatory networks underpin variant host-finding behaviours in *Steinernema* species infective juveniles"

### Sheet: flps
	Sc	Sc_transcripts	Coding	Non-coding	Notes		Sf	Sf_transcripts	Coding	Non-coding	Notes		Sg	Sg_transcripts	Coding	Non-coding	Notes
	flp-1	3	2	1			flp-1	3	2	1			flp-1	3	2	1
	flp-2	2	1	1			flp-2	1	1	0			flp-2	1	1	0
	flp-3	3	3	0			flp-3	2	2	0	Functional FLPs in two reading frames of transcript 1		flp-3	2	2	0
	flp-4	2	1	1			n/a	n/a	n/a	n/a			n/a	n/a	n/a	n/a
	flp-5	2	1	1			flp-5	2	2	0			flp-5	1	1	0
	flp-6	1	1	0			flp-6	1	1	0			flp-6	1	1	0
	flp-7	1	1	0			flp-7	1	1	0			flp-7	2	1	1
	flp-8	1	1	0			flp-8	1	1	0			flp-8	1	1	0
	flp-11	2	1	1			flp-11	1	1	0			flp-11	1	1	0
	flp-12	1	1	0			flp-12	2	1	1			flp-12	1	0	1	no peptides from any transcript
	flp-14	2	1	1			flp-14	2	1	1			flp-14	1	0	1	no peptides from any transcript
	flp-15	2	1	1			flp-15	1	0	1	no peptides from any transcript, does when using trematode		flp-15	1	1	0
	flp-16	1	1	0			flp-16	1	0	1	no peptides from any transcript		flp-16	2	1	1
	flp-17	1	1	0			flp-17	1	0	1	no peptides from any transcript		flp-17	1	1	0
	flp-18	1	1	0			flp-18	2	1	1			flp-18	2	2	0
	flp-19	2	2	0			flp-19	3	2	1			flp-19	1	1	0
	flp-20	1	1	0			n/a	n/a	n/a	n/a			flp-20	1	0	1	no peptides from any transcript
	flp-21	2	1	1			flp-21	2	2	0			flp-21	1	1	0
	flp-22	2	2	0			n/a	n/a	n/a	n/a			flp-22	1	0	1	no peptides from any transcript
	flp-24	1	1	0			flp-24	1	1	0			flp-24	1	1	0
	flp-25	3	2	1			flp-25	2	0	2	no peptides from any transcript		flp-25	1	1	0
	flp-28b	1	0	1	no peptides from any transcript		flp-28b	1	0	1	no peptides from any transcript		n/a	n/a	n/a	n/a
	flp-32	1	1	0			flp-32	1	0	1	no peptides from any transcript		n/a	n/a	n/a	n/a
	flp-33	2	1	1			flp-33	2	1	1			flp-33	2	1	1
	flp-34	1	1	0			flp-34	1	0	1	no peptides from any transcript		flp-34	1	1	0
	Total	41	30	11			Total	34	20	14			Total	29	21	8

### Sheet: nlps
	Sc	Sc_transcripts	Coding	Non-coding	Notes		Sf	Sf_transcripts	Coding	Non-coding	Notes		Sg	Sg_transcripts	Coding	Non-coding	Notes
	nlp-1	2	2	0			nlp-1	1	1	0			nlp-1	1	1	0
	nlp-2	2	1	1			nlp-2a	2	1	1			nlp-2a	2	2	0
	nlp-3	1	0	1			nlp-3	1	0	1			nlp-2b	1	1	0
	nlp-9	2	1	1			nlp-9	1	1	0			nlp-3	2	1	1
	nlp-12	2	1	1			nlp-10	1	1	0			nlp-9	2	2	0
	nlp-13	1	1	0			nlp-12a	1	0	1			nlp-12	2	1	1
	nlp-14a	2	1	1			nlp-12b	2	2	0			nlp-13	1	1	0
	nlp-14b	2	1	1			nlp-13	2	1	1			nlp-14a	1	0	1
	nlp-18	2	1	1			nlp-14a	1	0	1			nlp-15	2	1	1
	nlp-19	2	2	0			nlp-15	1	1	0			nlp-18	3	3	0
	nlp-21	2	2	0			nlp-19	1	1	0			nlp-21	3	1	2
	nlp-37	1	0	1			nlp-21	2	1	1			nlp-36	1	1	0
	nlp-38	1	1	0			nlp-37	2	2	0			nlp-37	2	2	0
	nlp-40	1	1	0			nlp-38	1	0	1			nlp-42	2	0	2
	nlp-42	1	1	0			nlp-40	1	1	0			nlp-55	1	0	1
	nlp-49	1	0	1			nlp-55	1	1	0			ntc-1	2	1	1
	ntc-1	2	1	1			ntc-1	1	0	1			pdf-1	1	1	0
	pdf-1	2	2	0			pdf-1	2	1	1			RYamide	1	1	0
	RYamide	1	1	0			RYamide-1	2	1	1			Total	30	20	10
	snet-1	1	0	1			snet-1	2	0	2
	Total	31	20	11			Total	28	16	12
